# Comparative mitogenomics of native European and alien Ponto-Caspian amphipods

**DOI:** 10.1101/2023.03.15.532755

**Authors:** Jan-Niklas Macher, Eglė Šidagytė-Copilas, Denis Copilaş-Ciocianu

## Abstract

European inland surface waters harbor an extensive diversity of native amphipod crustaceans with many species facing threats from invasive counterparts of Ponto-Caspian origin. Herein, we examine mitochondrial genomes to infer phylogenetic relationships and compare gene order and nucleotide composition between representative native European and invasive Ponto-Caspian taxa belonging to five families, ten genera, and 20 species (13 newly sequenced herein). We observe diverse gene rearrangement patterns in the phylogenetically disparate native species pool. *Pallaseopsis quadrispinosa* and *Synurella ambulans* show significant departures from the typical organization, with extensive translocations of tRNAs and the nad1 gene, as well as a tRNA-F polarity switch in the latter. The monophyletic alien Ponto-Caspian gammarids display a conserved gene order, mainly differing from the native species by a tRNA-E and tRNA-R translocation, which strengthens previous findings. However, extensive rearrangement is observed in *Chaetogammarus warpachowskyi* with translocations of six tRNAs. The alien corophiid, *Chelicorophium curvispinum*, displays a very conserved gene order despite its distant phylogenetic position. We also find that native species have a significantly higher GC and lower AT content than invasive ones. The observed mitogenomic differences between native and invasive amphipods need further investigation and could shed light on the mechanisms underlying invasion success.
