## Supplementary material for "Comparative mitogenomics of native European and alien Ponto-Caspian amphipods": Table S1

### Sheet: Table S1
Table S1. Origin of samples and mitochondrial genomes used in the study.
Family	Species	Sample code	Genbank acccession no.	Status	Locality	Country	Latitude	Longitude	Date	Origin
Corophiidae	Chelicorophium curvispinum	LV20-3_CC6		Invasive	Daugava-Bullupe	Latvia	57.0384	24.0397	12.08.2020	This study
Gammaridae	Chaetogammarus warpachowskyi	LT20-8 CW4		Invasive	Metelys Lake	Lithuania	54.305	23.7479	27.08.2020	This study
Gammaridae	Chaetogammarus ischnus	PL20-1_EI4		Invasive	Wicko Wielkie (Szceczhin Lagoon Bay)	Poland	53.8786	14.4252	22.09.2020	This study
Gammaridae	Dikerogammarus haemobaphes	LT19-43_DH3		Invasive	Alytus	Lithuania	54.3675	24.093	14.08.2019	This study
Gammaridae	Dikerogammarus villosus	LT20-10_DV4		Invasive	Juodkrante	Lithuania	55.5449	21.1242	03.09.2020	This study
Pontogammaridae	Obesogammarus crassus	LT20-10_OC4		Invasive	Juodkrante	Lithuania	55.5449	21.1242	03.09.2020	This study
Pontogammaridae	Pontogammarus robustoides	LT20-4_PR4		Invasive	Zuvintas Lake	Lithuania	54.459	23.6401	17.07.2020	This study
Gammaridae	Gammarus lacustris	LT20-6_GL1		Native	Zaltytis Lake	Lithuania	54.415	23.421	23.07.2020	This study
Gammaridae	Gammarus varsoviensis	LT20-7_GV1		Native	Merkine	Lithuania	54.1639	24.1721	26.08.2020	This study
Gammaridae	Gammarus pulex	PLA_GP1		Native	Plateliai Lake	Lithuania	56.0379	21.8833	10.08.2018	This study
Gammaridae	Gammarus jazdzewskii	PL20-3_GZ1		Native	Grudziadz	Poland	53.537	18.7968	25.09.2020	This study
Pallaseidae	Pallasiola quadrispinosa	LT20-15_PQ1		Native	Lusiai Lake	Lithuania	55.3362	26.0301	01.10.2020	This study
Crangonyctidae	Synurella ambulans	LT20-15_SA1		Native	Lusiai Lake	Lithuania	55.3362	26.0301	01.10.2020	This study
Acanthogammaridae	Acanthogammarus victorii	-	KX341962	-	-	-	-	-	-	Romanova et al. 2016; https://doi.org/10.1186/s12864-016-3357-z
Acanthogammaridae	Brachyuropus grewingkii	-	KP161875	-	-	-	-	-	-	Romanova et al. 2015; https://doi.org/10.3109/19401736.2014.1003891
Acanthogammaridae	Garjajewia cabanisii	-	KX341965	-	-	-	-	-	-	Romanova et al. 2016; https://doi.org/10.1186/s12864-016-3357-z
Alicellidae	Alicella gigantea	-	MK215211	-	-	-	-	-	-	Li et al. 2019; https://doi.org/10.1016/j.ijbiomac.2019.09.050
Ampithoidae	Ampithoe lacertosa	-	MK215645	-	-	-	-	-	-	Lee et al. 2019; https://doi.org/10.1080/23802359.2019.1565965
Ampithoidae	Pleonexes koreana	-	MK265245	-	-	-	-	-	-	Lee et al. 2019; https://doi.org/10.1080/23802359.2019.1566793
Anisogammaridae	Jesogammarus hinumensis	-	MT270126	-	-	-	-	-	-	Lee et al. 2020; https://doi.org/10.1080/23802359.2020.1775520
Aoridae	Grandidierella taihuensis	-	MW118119	-	-	-	-	-	-	Yin et al. 2021; https://doi.org/10.1080/23802359.2021.1910079
Baikalogammaridae	Baikalogammarus pullus	-	BK059231	-	-	-	-	-	-	assembled by Mamos et al. 2021; https://doi.org/10.3390/ijms221910300
Caprellidae	Caprella mutica	-	GU130250	-	-	-	-	-	-	Kilpert & Podsiadlowski 2010; https://doi.org/10.3109/19401736.2010.490832
Caprellidae	Caprella scaura	-	AB539699	-	-	-	-	-	-	Ito et al. 2010; https://doi.org/10.3109/19401736.2010.517834
Crangonyctidae	Bactrurus brachycaudus	-	MN175619	-	-	-	-	-	-	Benito et al. 2021; https://doi.org/10.1080/23802359.2021.1926350
Crangonyctidae	Crangonyx forbesi	-	MN175623	-	-	-	-	-	-	Benito et al. 2021; https://doi.org/10.1080/23802359.2021.1926350
Crangonyctidae	Stygobromus allegheniensis	-	MN175622	-	-	-	-	-	-	Benito et al. 2021; https://doi.org/10.1080/23802359.2021.1926350
Crangonyctidae	Stygobromus indentatus	-	KU869711	-	-	-	-	-	-	Aunins et al. 2016; https://doi.org/10.1080/23802359.2016.1174086
Crangonyctidae	Stygobromus pizzinii	-	MN175620	-	-	-	-	-	-	Benito et al. 2021; https://doi.org/10.1080/23802359.2021.1926350
Crypturopodidae	Crypturopus inflatus	-	BK059230	-	-	-	-	-	-	assembled by Mamos et al. 2021; https://doi.org/10.3390/ijms221910300
Crypturopodidae	Crypturopus tuberculatus	-	KX341963	-	-	-	-	-	-	Romanova et al. 2016; https://doi.org/10.1186/s12864-016-3357-z
Crypturopodidae	Echiuropus macronychus	-	BK059232	-	-	-	-	-	-	assembled by Mamos et al. 2021; https://doi.org/10.3390/ijms221910300
Cyamidae	Cyamus boopis	-	MT458501	-	-	-	-	-	-	Qiao et al. 2020; https://doi.org/10.21203/rs.3.rs-44880/v1
Eulimnogammaridae	Eulimnogammarus cyaneus	-	KX341964	-	-	-	-	-	-	Romanova et al. 2016; https://doi.org/10.1186/s12864-016-3357-z
Eulimnogammaridae	Eulimnogammarus verrucosus	-	KF690638	-	-	-	-	-	-	Rivarola-Duarte et al. 2014; https://doi.org/10.1002/jez.b.22560
Eulimnogammaridae	Eulimnogammarus vittatus	-	KM287572	-	-	-	-	-	-	Romanova et al. 2014; https://doi.org/10.3109/19401736.2014.963817
Eurytheneidae	Eurythenes maldoror	-	MF766257	-	-	-	-	-	-	Cheng et al. unpublished
Gammaridae	Dikerogammarus bispinosus	-	OK173840	Invasive	-	-	-	-	-	Mamos et al. 2021; https://doi.org/10.3390/ijms221910300
Gammaridae	Dikerogammarus haemobaphes	-	OK173839	Invasive	-	-	-	-	-	Mamos et al. 2021; https://doi.org/10.3390/ijms221910300
Gammaridae	Dikerogammarus haemobaphes	-	MK644228	Invasive	-	-	-	-	-	Bojko 2020; https://doi.org/10.1007/s10750-019-04084-1
Gammaridae	Dikerogammarus villosus	-	OK173836	Invasive	-	-	-	-	-	Mamos et al. 2021; https://doi.org/10.3390/ijms221910300
Gammaridae	Dikerogammarus villosus	-	OK173837	Invasive	-	-	-	-	-	Mamos et al. 2021; https://doi.org/10.3390/ijms221910300
Gammaridae	Dikerogammarus villosus	-	OK173838	Invasive	-	-	-	-	-	Mamos et al. 2021; https://doi.org/10.3390/ijms221910300
Gammaridae	Echinogamarus berilloni	-	BK059223	Native	-	-	-	-	-	assembled by Mamos et al. 2021; https://doi.org/10.3390/ijms221910300; originally sequenced by Cogne et al. 2019; https://doi.org/10.1038/s41597-019-0192-5
Gammaridae	Gammarus chevreuxi	-	BK059234	-	-	-	-	-	-	assembled by Mamos et al. 2021; https://doi.org/10.3390/ijms221910300; originally sequenced by Truebano et al. 2016; https://doi.org/10.1016/j.margen.2016.02.002
Gammaridae	Gammarus duebeni	-	JN704067	Native	-	-	-	-	-	Krebes et al. 2011; https://doi.org/10.1016/j.cbd.2012.02.004
Gammaridae	Gammarus fossarum	-	KY197961	Native	-	-	-	-	-	Macher et al. 2017; https://doi.org/10.1080/23802359.2016.1275844
Gammaridae	Gammarus fossarum A	-	BK059225	Native	-	-	-	-	-	assembled by Mamos et al. 2021; https://doi.org/10.3390/ijms221910300; originally sequenced by Cogne et al. 2019; https://doi.org/10.1038/s41597-019-0192-5
Gammaridae	Gammarus fossarum B	-	BK059226	Native	-	-	-	-	-	assembled by Mamos et al. 2021; https://doi.org/10.3390/ijms221910300; originally sequenced by Cogne et al. 2019; https://doi.org/10.1038/s41597-019-0192-5
Gammaridae	Gammarus fossarum C	-	BK059227	Native	-	-	-	-	-	assembled by Mamos et al. 2021; https://doi.org/10.3390/ijms221910300; originally sequenced by Cogne et al. 2019; https://doi.org/10.1038/s41597-019-0192-5
Gammaridae	Gammarus lacustris	-	MK354235	Native	-	-	-	-	-	Sun et al. 2020; https://doi.org/10.1098/rsos.190669
Gammaridae	Gammarus pisinnus	-	MK354236	-	-	-	-	-	-	Sun et al. 2020; https://doi.org/10.1098/rsos.190669
Gammaridae	Gammarus pulex	-	BK059228	Native	-	-	-	-	-	assembled by Mamos et al. 2021; https://doi.org/10.3390/ijms221910300; originally sequenced by Cogne et al. 2019; https://doi.org/10.1038/s41597-019-0192-5
Gammaridae	Gammarus roeselii	-	MG779536	Native	-	-	-	-	-	Cormier et al. 2018; https://doi.org/10.1007/s10750-018-3578-z
Gammaridae	Gammarus wautieri	-	BK059229	Native	-	-	-	-	-	assembled by Mamos et al. 2021; https://doi.org/10.3390/ijms221910300; originally sequenced by Cogne et al. 2019; https://doi.org/10.1038/s41597-019-0192-5
Gammaridae	Pectenogammarus veneris	-	BK059233	Native	-	-	-	-	-	assembled by Mamos et al. 2021; https://doi.org/10.3390/ijms221910300; originally sequenced by Cogne et al. 2019; https://doi.org/10.1038/s41597-019-0192-5
Gammaridae	Marinogammarus marinus	-	BK059224	-	-	-	-	-	-	assembled by Mamos et al. 2021; https://doi.org/10.3390/ijms221910300; originally sequenced by Cogne et al. 2019; https://doi.org/10.1038/s41597-019-0192-5
Hyalellidae	Hyalella azteca	-	MH542433	-	-	-	-	-	-	Patra et al. unpublished
Hyalidae	Parhyale hawaiensis	-	MH542432	-	-	-	-	-	-	Patra et al. unpublished
Ligiidae	Ligia oceanica	-	DQ442914	-	-	-	-	-	-	Kilpert & Podsiadlowski 2006; https://doi.org/10.1186/1471-2164-7-241
Macrohectopidae	Macrohectopus branickii	-	MT047459	-	-	-	-	-	-	Romanova et al. 2021; https://doi.org/10.3390/genes12122030
Metacrangonyctidae	Metacrangonyx repens	-	NC019653	-	-	-	-	-	-	Bauza-Ribot et al. 2012; https://doi.org/10.1016/j.cub.2012.09.012
Metacrangonyctidae	Metacrangonyx spinicaudatus	-	NC019657	-	-	-	-	-	-	Bauza-Ribot et al. 2012; https://doi.org/10.1016/j.cub.2012.09.012
Micruropodidae	Gmelinoides fasciatus	-	KX341966	-	-	-	-	-	-	Romanova et al. 2016; https://doi.org/10.1186/s12864-016-3357-z
Micruropodidae	Linevichella vortex	-	KX341967	-	-	-	-	-	-	Romanova et al. 2016; https://doi.org/10.1186/s12864-016-3357-z
Pallaseidae	Pallaseopsis kesslerii	-	KX341968	-	-	-	-	-	-	Romanova et al. 2016; https://doi.org/10.1186/s12864-016-3357-z
Pontogammaridae	Obesogammarus crassus	-	BK059235	Invasive	-	-	-	-	-	assembled by Mamos et al. 2021; https://doi.org/10.3390/ijms221910300; originally sequenced by Naumenko et al. 2017; https://doi.org/10.1111/mec.13927
Pontogammaridae	Pontogammarus robustoides	-	OK173841	Invasive	-	-	-	-	-	Mamos et al. 2021; https://doi.org/10.3390/ijms221910300
Pontogeneiidae	Gondogeneia antarctica	-	JN827386	-	-	-	-	-	-	Shin et al. 2012; https://doi.org/10.3109/19401736.2011.643877
Pseudocrangonyctidae	Pseudocrangonyx daejeonensis	-	MH229998	-	-	-	-	-	-	Lee et al. 2018; https://doi.org/10.1080/23802359.2018.1495116
Pseudocrangonyctidae	Pseudocrangonyx joolaei	-	MT211951	-	-	-	-	-	-	Lee et al. 2020; https://doi.org/10.1080/23802359.2020.1797592
Pseudoniphargidae	Pseudoniphargus carpalis	-	MH592150	-	-	-	-	-	-	Stokkan et al. 2018; https://doi.org/10.1016/j.ympev.2018.07.002
Pseudoniphargidae	Pseudoniphargus daviui	-	NC019662	-	-	-	-	-	-	Bauza-Ribot et al. 2012; https://doi.org/10.1016/j.cub.2012.09.012
Pseudoniphargidae	Pseudoniphargus stocki	-	MH592152	-	-	-	-	-	-	Stokkan et al. 2018; https://doi.org/10.1016/j.ympev.2018.07.002
Talitridae	Trinorchestia longiramus	-	MH542431	-	-	-	-	-	-	Patra et al. 2019; https://doi.org/10.1080/23802359.2019.1623100
